# High-resolution mass spectrometry-based non-targeted metabolomic discovery of disease and glucocorticoid biomarkers in an animal model of muscular dystrophy

**DOI:** 10.1101/475590

**Authors:** Mathula Thangarajh, Simina M. Boca, Aiping Zhang, Kirandeep Gill, Habtom Ressom, Zhenzhi Li, Eric P. Hoffman, Kanneboyina Nagaraju, Yetrib Hathout

## Abstract

Urine is increasingly being considered as a source of biomarker development in Duchenne Muscular Dystrophy (DMD), a severe, life-limiting disorder that affects approximately 1 in 4500 boys. In this study, we used the mdx mice—a murine model of DMD—to discover biomarkers of disease, as well as pharmacodynamic biomarkers responsive to prednisolone, commonly used to treat DMD. Longitudinal urine samples were analyzed from male age-matched mdx and wild-type mice randomized to prednisolone or vehicle. We used high-resolution mass spectrometry to discover metabolic biomarkers of both disease and glucocorticoid treatment. A large number of metabolites (869 out of 6,334) were found to be significantly different between mdx and wild-type mice at baseline (Bonferroni-adjusted p-value < 0.05), thus being associated with disease status. These included a peak with m/z=357 and creatine, which were also discovered in a previous human study looking at serum. Novel observations included biliverdin and hypusine. These four peaks were also significantly higher in mdx mice compared to wild-type, as well as significantly associated with time after the baseline. Creatine and biliverdin were also associated with treatment after the baseline, but the association with creatine may have been driven by an imbalance at baseline. In conclusion, our study reports a number of biomarkers, both known and novel, which may be related to either the mechanisms of muscle injury in DMD and/or prednisolone treatment.
