## Supplementary material for "High-resolution mass spectrometry-based non-targeted metabolomic discovery of disease and glucocorticoid biomarkers in an animal model of muscular dystrophy"

peak_mz	mode	rt	p_value	log2_fold_change	rank	compound_id	compound_name	kegg_id	formula	monoisotopic_mass	adduct	adduct_type	adduct_mz	delta_ppm
357.2459	Positive	20.659	5.11E-25	3.75109891	1	HMDB0014648	Tridihexethyl	C07861	C21H36NO	318.2796898	M+K	+	357.242848	9
357.2459	Positive	20.659	5.11E-25	3.75109891	1	HMDB0039880	1-formylneogrifolin	n/a	C23H32O3	356.2351449	M+H	+	357.242421	10
357.2459	Positive	20.659	5.11E-25	3.75109891	1	HMDB0060044	(4Z,7Z,10E,12E,16Z)-18-(3-ethylcycloprop-1-en-1-yl)-14-hydroxyoctadeca-4,7,10,12,16-pentaenoic acid	n/a	C23H32O3	356.2351449	M+H	+	357.242421	10
204.9808	Negative	51.65323	2.42E-23	2.110516983	2	HMDB0060016	SCHEMBL1879537	n/a	C6H6O6S	205.9885086	M-H	-	204.981233	2
204.9808	Negative	51.65323	2.42E-23	2.110516983	2	HMDB0060018	OR110864	n/a	C6H6O6S	205.9885086	M-H	-	204.981233	2
204.9808	Negative	51.65323	2.42E-23	2.110516983	2	HMDB0059752	5-Sulfooxymethylfurfural	n/a	C6H6O6S	205.9885086	M-H	-	204.981233	2
485.3315	Positive	18.73905	1.42E-22	3.158353413	3	NA	NA	NA	NA	NA	NA	NA	NA	NA
884.9295	Positive	231.26267	4.23E-20	3.187948677	4	NA	NA	NA	NA	NA	NA	NA	NA	NA
370.0388	Positive	73.98233	1.43E-18	-1.352883026	5	HMDB0012467	(-)-epicatechin sulfate	n/a	C15H13O9S	369.0280277	M+H	+	370.035304	10
241.1538	Positive	25.277	5.10E-18	0.59054363	6	HMDB0015407	Pirbuterol	C07807	C12H20N2O3	240.1473925	M+H	+	241.154669	4
335.1336	Negative	140.59396	1.44E-17	-1.746093399	7	NA	NA	NA	NA	NA	NA	NA	NA	NA
843.3554	Negative	203.09755	1.46E-16	1.666070295	8	NA	NA	NA	NA	NA	NA	NA	NA	NA
255.8746	Negative	72.27044	1.47E-16	-3.830785956	9	NA	NA	NA	NA	NA	NA	NA	NA	NA
583.256	Positive	381.06653	2.31E-16	3.679900939	10	HMDB0001008	Biliverdin	C00500	C33H34N4O6	582.2478348	M+H	+	583.255111	2
484.1609	Negative	155.62501	2.72E-16	-1.146892373	11	NA	NA	NA	NA	NA	NA	NA	NA	NA
705.1836	Positive	21.72841	4.81E-16	1.726369391	12	HMDB0003553	Stachyose	C01613	C24H42O21	666.2218584	M+K	+	705.185016	2
705.1836	Positive	21.72841	4.81E-16	1.726369391	12	HMDB0038490	Bifurcose	n/a	C24H42O21	666.2218584	M+K	+	705.185016	2
705.1836	Positive	21.72841	4.81E-16	1.726369391	12	HMDB0035323	Fagopyritol b3	n/a	C24H42O21	666.2218584	M+K	+	705.185016	2
705.1836	Positive	21.72841	4.81E-16	1.726369391	12	HMDB0038870	Neobifurcose	n/a	C24H42O21	666.2218584	M+K	+	705.185016	2
705.1836	Positive	21.72841	4.81E-16	1.726369391	12	HMDB0039174	3-beta-cellobiosylcellobiose	n/a	C24H42O21	666.2218584	M+K	+	705.185016	2
705.1836	Positive	21.72841	4.81E-16	1.726369391	12	HMDB0039176	Nystose	n/a	C24H42O21	666.2218584	M+K	+	705.185016	2
705.1836	Positive	21.72841	4.81E-16	1.726369391	12	HMDB0040182	Fagopyritol a3	n/a	C24H42O21	666.2218584	M+K	+	705.185016	2
705.1836	Positive	21.72841	4.81E-16	1.726369391	12	HMDB0029931	Mannan	C00464	C24H42O21	666.2218584	M+K	+	705.185016	2
705.1836	Positive	21.72841	4.81E-16	1.726369391	12	HMDB0000757	Glycogen	C00182	C24H42O21	666.2218584	M+K	+	705.185016	2
705.1836	Positive	21.72841	4.81E-16	1.726369391	12	HMDB0001296	Maltotetraose	C02052	C24H42O21	666.2218584	M+K	+	705.185016	2
705.1836	Positive	21.72841	4.81E-16	1.726369391	12	HMDB0176707	6-({[3,5-dihydroxy-6-(hydroxymethyl)-4-{[3,4,5-trihydroxy-6-({[3,4,5-trihydroxy-6-(hydroxymethyl)oxan-2-yl]oxy}methyl)oxan-2-yl]oxy}oxan-2-yl]oxy}methyl)oxane-2,3,4,5-tetrol	n/a	C24H42O21	666.2218584	M+K	+	705.185016	2
705.1836	Positive	21.72841	4.81E-16	1.726369391	12	HMDB0038871	Sesamose	C08248	C24H42O21	666.2218584	M+K	+	705.185016	2
705.1836	Positive	21.72841	4.81E-16	1.726369391	12	HMDB0039173	3-beta-Glucosylcellotriose	n/a	C24H42O21	666.2218584	M+K	+	705.185016	2
705.1836	Positive	21.72841	4.81E-16	1.726369391	12	HMDB0030574	5,7-Dihydroxy-2-(4-{2,4,6-trihydroxy-3-[(2E)-3-(4-hydroxyphenyl)prop-2-enoyl]-5-[3,4,5-trihydroxy-6-(hydroxymethyl)oxan-2-yl]phenoxy}phenyl)-2,3-dihydro-1-benzopyran-4-one	n/a	C36H32O15	704.1741204	M+H	+	705.181396	3
705.1836	Positive	21.72841	4.81E-16	1.726369391	12	HMDB0039337	Tetramethylquercetin 3-rutinoside	n/a	C31H38O16	666.2159852	M+K	+	705.179143	6
400.0088	Negative	70.73046	7.15E-16	-1.1593253	13	NA	NA	NA	NA	NA	NA	NA	NA	NA
388.6657	Positive	118.7695	8.44E-16	1.268075362	14	NA	NA	NA	NA	NA	NA	NA	NA	NA
1075.4332	Negative	337.51781	1.11E-15	3.953300532	15	HMDB0010149	Pip3(16:0/18:1(11z))	C00626	C43H84O22P4	1076.44047	M-H	-	1075.433194	0
1075.4332	Negative	337.51781	1.11E-15	3.953300532	15	HMDB0010150	Pip3(16:0/18:1(9z))	C00626	C43H84O22P4	1076.44047	M-H	-	1075.433194	0
1075.4332	Negative	337.51781	1.11E-15	3.953300532	15	HMDB0010151	Pip3(18:0/16:1(9z))	C00626	C43H84O22P4	1076.44047	M-H	-	1075.433194	0
205.1594	Positive	332.44674	1.72E-15	-0.948185112	16	HMDB0031776	(6r,7s)-6,7-epoxy-1,3-tetradecadiyne	n/a	C14H20O	204.1514153	M+H	+	205.158691	3
205.1594	Positive	332.44674	1.72E-15	-0.948185112	16	HMDB0036170	2-benzylidene-1-heptanol	n/a	C14H20O	204.1514153	M+H	+	205.158691	3
205.1594	Positive	332.44674	1.72E-15	-0.948185112	16	HMDB0013816	2,4-di-tert-butylphenol	n/a	C14H20O	204.1514153	M+H	+	205.158691	3
205.1594	Positive	332.44674	1.72E-15	-0.948185112	16	HMDB0041482	3-Benzyl-4-heptanone	n/a	C14H20O	204.1514153	M+H	+	205.158691	3
288.1309	Negative	340.46488	1.96E-15	-0.718337291	17	HMDB0028747	Aspartyl-arginine	n/a	C10H19N5O5	289.1386187	M-H	-	288.131343	2
288.1309	Negative	340.46488	1.96E-15	-0.718337291	17	HMDB0028705	Arginyl-aspartate	n/a	C10H19N5O5	289.1386187	M-H	-	288.131343	2
652.1117	Negative	37.33182	3.49E-15	1.456851718	18	NA	NA	NA	NA	NA	NA	NA	NA	NA
1183.0627	Negative	339.26074	4.17E-15	3.457029659	19	NA	NA	NA	NA	NA	NA	NA	NA	NA
844.748	Negative	337.47845	6.06E-15	3.355582571	20	NA	NA	NA	NA	NA	NA	NA	NA	NA
469.219	Positive	328.52828	8.27E-15	-1.473814788	21	HMDB0061106	(8S,9S,11S,13R,19R)-11,19-dihydroxy-8-(2-hydroxyacetyl)-9,13-dimethyl-6-propyl-5,7-dioxapentacyclo[10.8.0.0²,⁹.0⁴,⁸.0¹³,¹⁸]icosa-14,17-dien-16-one	n/a	C25H34O7	446.2304534	M+Na	+	469.219671	1
469.219	Positive	328.52828	8.27E-15	-1.473814788	21	HMDB0037037	Glycinoeclepin a	C08765	C25H34O7	446.2304534	M+Na	+	469.219671	1
719.3299	Positive	225.32989	1.02E-14	1.612553208	22	HMDB0034361	Olitorin	n/a	C35H52O14	696.3357064	M+Na	+	719.324924	7
210.1129	Negative	327.98023	1.20E-14	-0.750181171	23	HMDB0015197	Isoprenaline	C07056	C11H17NO3	211.1208434	M-H	-	210.113567	3
210.1129	Negative	327.98023	1.20E-14	-0.750181171	23	HMDB0014954	Orciprenaline	C07144	C11H17NO3	211.1208434	M-H	-	210.113567	3
210.1129	Negative	327.98023	1.20E-14	-0.750181171	23	HMDB0014861	Methoxamine	C07513	C11H17NO3	211.1208434	M-H	-	210.113567	3
234.1809	Positive	19.39639	1.26E-14	1.002602324	24	HMDB0037834	Ethyl menthane carboxamide	n/a	C13H25NO	211.1936144	M+Na	+	234.182832	8
234.1809	Positive	19.39639	1.26E-14	1.002602324	24	HMDB0011140	Hypusine	n/a	C10H23N3O3	233.1739416	M+H	+	234.181218	1
909.8409	Negative	337.89492	1.43E-14	3.547924678	25	NA	NA	NA	NA	NA	NA	NA	NA	NA
301.057	Negative	33.09885	1.79E-14	1.861064297	26	HMDB0015513	Fludiazepam	n/a	C16H12ClFN2O	302.0622189	M-H	-	301.054943	7
301.057	Negative	33.09885	1.79E-14	1.861064297	26	HMDB0060017	(2S,3S,4S,5R,6S)-6-(2,6-dihydroxyphenoxy)-3,4,5-trihydroxyoxane-2-carboxylic acid	n/a	C12H14O9	302.063782	M-H	-	301.056506	2
648.194	Negative	23.48955	1.82E-14	0.903862862	27	NA	NA	NA	NA	NA	NA	NA	NA	NA
91.0231	Negative	36.86272	1.99E-14	-0.834985459	28	HMDB0172077	3-mercapto-1-Propanol	n/a	C3H8OS	92.02958605	M-H	-	91.02231	9
91.0231	Negative	36.86272	1.99E-14	-0.834985459	28	HMDB0030299	Cibulins	n/a	C3H8OS	92.02958557	M-H	-	91.02231	9
91.0231	Negative	36.86272	1.99E-14	-0.834985459	28	HMDB0032425	2-(methylthio)Ethanol	n/a	C3H8OS	92.02958557	M-H	-	91.02231	9
177.1646	Positive	328.57633	2.02E-14	-0.991262118	29	HMDB0061826	1-Hexyl-2-methylbenzene	n/a	C13H20	176.1565006	M+H	+	177.163777	5
177.1646	Positive	328.57633	2.02E-14	-0.991262118	29	HMDB0035180	(6e,8e)-4,6,8-megastigmatriene	n/a	C13H20	176.1565006	M+H	+	177.163777	5
177.1646	Positive	328.57633	2.02E-14	-0.991262118	29	HMDB0061825	Heptylbenzene	n/a	C13H20	176.1565006	M+H	+	177.163777	5
229.1552	Positive	25.16714	2.79E-14	1.050908105	30	HMDB0011175	L-leucyl-l-proline	n/a	C11H20N2O3	228.1473925	M+H	+	229.154669	2
229.1552	Positive	25.16714	2.79E-14	1.050908105	30	HMDB0028937	L-leucyl-l-proline	n/a	C11H20N2O3	228.1473925	M+H	+	229.154669	2
229.1552	Positive	25.16714	2.79E-14	1.050908105	30	HMDB0036024	10-isopropyl-2,7-dimethyl-1-oxaspiro[4.5]deca-3,6-diene	n/a	C14H22O	206.1670653	M+Na	+	229.156283	5
229.1552	Positive	25.16714	2.79E-14	1.050908105	30	HMDB0032397	Methyl-delta-ionone	n/a	C14H22O	206.1670653	M+Na	+	229.156283	5
229.1552	Positive	25.16714	2.79E-14	1.050908105	30	HMDB0013825	4-Tert-octylphenol	C14205	C14H22O	206.1670653	M+Na	+	229.156283	5
229.1552	Positive	25.16714	2.79E-14	1.050908105	30	HMDB0061831	cis-.alpha.-irone	n/a	C14H22O	206.1670653	M+Na	+	229.156283	5
229.1552	Positive	25.16714	2.79E-14	1.050908105	30	HMDB0036023	Etaspirene	n/a	C14H22O	206.1670653	M+Na	+	229.156283	5
229.1552	Positive	25.16714	2.79E-14	1.050908105	30	HMDB0035631	alpha-Irone	C09690	C14H22O	206.1670653	M+Na	+	229.156283	5
229.1552	Positive	25.16714	2.79E-14	1.050908105	30	HMDB0035245	1-(2,6,6-trimethyl-2-cyclohexen-1-yl)-1-penten-3-one	n/a	C14H22O	206.1670653	M+Na	+	229.156283	5
229.1552	Positive	25.16714	2.79E-14	1.050908105	30	HMDB0032528	4-Tert-octylphenol	C14205	C14H22O	206.1670653	M+Na	+	229.156283	5
229.1552	Positive	25.16714	2.79E-14	1.050908105	30	HMDB0011174	L-isoleucyl-l-proline	n/a	C11H20N2O3	228.1473925	M+H	+	229.154669	2
229.1552	Positive	25.16714	2.79E-14	1.050908105	30	HMDB0028915	L-isoleucyl-l-proline	n/a	C11H20N2O3	228.1473925	M+H	+	229.154669	2
229.1552	Positive	25.16714	2.79E-14	1.050908105	30	HMDB0031738	3-methyl-4-(2,6,6-trimethyl-2-cyclohexen-1-yl)-3-buten-2-one	n/a	C14H22O	206.1670653	M+Na	+	229.156283	5
229.1552	Positive	25.16714	2.79E-14	1.050908105	30	HMDB0031737	Delta-methylionone	n/a	C14H22O	206.1670653	M+Na	+	229.156283	5
229.1552	Positive	25.16714	2.79E-14	1.050908105	30	HMDB0038130	1-(2,6,6-trimethyl-1-cyclohexen-1-yl)-1-penten-3-one	n/a	C14H22O	206.1670653	M+Na	+	229.156283	5
790.3724	Positive	334.96101	3.36E-14	4.16212626	31	NA	NA	NA	NA	NA	NA	NA	NA	NA
359.127	Positive	141.07123	3.45E-14	-1.422232266	32	HMDB0041824	Alpha-zearalenol	C14750	C18H24O5	320.1623739	M+K	+	359.125532	4
359.127	Positive	141.07123	3.45E-14	-1.422232266	32	HMDB0041838	Beta-zearalenol	C14751	C18H24O5	320.1623739	M+K	+	359.125532	4
359.127	Positive	141.07123	3.45E-14	-1.422232266	32	HMDB0032698	[2-[4-Methyl-2-(2-methylpropanoyloxy)phenyl]oxiran-2-yl]methyl 2-methylpropanoate	n/a	C18H24O5	320.1623739	M+K	+	359.125532	4
359.127	Positive	141.07123	3.45E-14	-1.422232266	32	HMDB0035501	Licoagrochalcone b	n/a	C21H20O4	336.1361591	M+Na	+	359.125377	4
359.127	Positive	141.07123	3.45E-14	-1.422232266	32	HMDB0039609	Curcumin III	n/a	C21H20O4	336.1361591	M+Na	+	359.125377	4
735.9409	Positive	329.94761	3.62E-14	1.013259938	33	NA	NA	NA	NA	NA	NA	NA	NA	NA
911.8452	Positive	334.91698	4.47E-14	3.987959786	34	NA	NA	NA	NA	NA	NA	NA	NA	NA
816.344	Positive	340.17872	4.71E-14	0.675666465	35	NA	NA	NA	NA	NA	NA	NA	NA	NA
736.3632	Positive	339.80616	4.86E-14	0.857635268	36	NA	NA	NA	NA	NA	NA	NA	NA	NA
846.7566	Positive	335.65777	5.25E-14	3.932669403	37	NA	NA	NA	NA	NA	NA	NA	NA	NA
916.5501	Positive	339.40651	5.33E-14	1.063286619	38	NA	NA	NA	NA	NA	NA	NA	NA	NA
741.0614	Positive	335.89154	6.78E-14	3.886883354	39	NA	NA	NA	NA	NA	NA	NA	NA	NA
835.353	Positive	339.55225	9.64E-14	1.431973498	40	NA	NA	NA	NA	NA	NA	NA	NA	NA
1077.4492	Positive	336.23627	1.02E-13	3.548049951	41	HMDB0010149	Pip3(16:0/18:1(11z))	C00626	C43H84O22P4	1076.44047	M+H	+	1077.447746	1
1077.4492	Positive	336.23627	1.02E-13	3.548049951	41	HMDB0010151	Pip3(18:0/16:1(9z))	C00626	C43H84O22P4	1076.44047	M+H	+	1077.447746	1
1077.4492	Positive	336.23627	1.02E-13	3.548049951	41	HMDB0010150	Pip3(16:0/18:1(9z))	C00626	C43H84O22P4	1076.44047	M+H	+	1077.447746	1
661.2617	Negative	160.60169	1.04E-13	-2.340294979	42	NA	NA	NA	NA	NA	NA	NA	NA	NA
903.6478	Positive	340.35681	1.11E-13	1.079042415	43	NA	NA	NA	NA	NA	NA	NA	NA	NA
769.2605	Positive	339.32294	1.89E-13	1.801119356	44	NA	NA	NA	NA	NA	NA	NA	NA	NA
389.124	Negative	295.12598	2.09E-13	-0.742971058	45	HMDB0151810	2-(3,4-dimethoxyphenyl)-5-hydroxy-6,7,8-trimethoxy-3,4-dihydro-2H-1-benzopyran-4-one	n/a	C20H22O8	390.1314677	M-H	-	389.124192	0
389.124	Negative	295.12598	2.09E-13	-0.742971058	45	HMDB0031422	Z-Piceid	n/a	C20H22O8	390.1314677	M-H	-	389.124192	0
389.124	Negative	295.12598	2.09E-13	-0.742971058	45	HMDB0030565	(z)-resveratrol 4'-glucoside	n/a	C20H22O8	390.1314677	M-H	-	389.124192	0
389.124	Negative	295.12598	2.09E-13	-0.742971058	45	HMDB0151808	2-(3,4-dimethoxyphenyl)-8-hydroxy-5,6,7-trimethoxy-3,4-dihydro-2H-1-benzopyran-4-one	n/a	C20H22O8	390.1314677	M-H	-	389.124192	0
389.124	Negative	295.12598	2.09E-13	-0.742971058	45	HMDB0030564	trans-Piceid	C10275	C20H22O8	390.1314677	M-H	-	389.124192	0
389.124	Negative	295.12598	2.09E-13	-0.742971058	45	HMDB0036294	(e)-2-glucosyl-3,4',5-trihydroxystilbene	n/a	C20H22O8	390.1314677	M-H	-	389.124192	0
319.1392	Negative	160.59681	2.24E-13	-1.666131054	46	HMDB0010347	Octanoylglucuronide	C03033	C14H24O8	320.1471177	M-H	-	319.139842	2
319.1392	Negative	160.59681	2.24E-13	-1.666131054	46	HMDB0000901	Valproic acid glucuronide	n/a	C14H24O8	320.1471177	M-H	-	319.139842	2
319.1392	Negative	160.59681	2.24E-13	-1.666131054	46	HMDB0060889	Valproic acid glucuronide	n/a	C14H24O8	320.1471177	M-H	-	319.139842	2
675.9658	Positive	339.81846	3.91E-13	0.695855251	47	NA	NA	NA	NA	NA	NA	NA	NA	NA
272.9941	Positive	72.87083	4.05E-13	-2.153506197	48	HMDB0033352	Cyclobrassinin	n/a	C11H10N2S2	234.0285397	M+K	+	272.991698	9
913.538	Positive	337.56664	5.29E-13	1.764469459	49	NA	NA	NA	NA	NA	NA	NA	NA	NA
697.5324	Positive	335.97136	6.82E-13	3.134052268	50	HMDB0012097	Sm(d18:1/14:0)	n/a	C37H75N2O6P	674.5362747	M+Na	+	697.525493	10
