## Supplementary material for "High-resolution mass spectrometry-based non-targeted metabolomic discovery of disease and glucocorticoid biomarkers in an animal model of muscular dystrophy"

m/z	Mode	Metlin	HMDB	MONA	MONA Remark	MONA Score	MetaboSearch	MetaboSearch Score
357.2459	Positive	Pro Ile Gln	None	None			None
884.9295	Positive	None	None	Sennoside	Na adduct	769	None
485.3315	Positive	None	None	Kanamycin		632	Kanamycin	0.80
				NCGC00381226-01_C20H30O12_Hexopyranoside, 3,4-dimethoxyphenyl 6-O-(6-deoxy-alpha-L-mannopyranosyl)-	Na adduct	849	None
				NCGC00385388-01_C21H34O11_(1R,4S,7S,8S,9R,12E,20R,21R,22S,23S)-7,8,21,22,23-Pentahydroxy-12,16-dimethyl-3,5,10,19,24-pentaoxatricyclo[18.3.1.0~4,9~]tetracos-12-en-11-one	Na adduct	840	None
				NCGC00384744-01!5-hydroxy-3-[4-hydroxy-2-[(2S,3R,4S,5S,6R)-3,4,5-trihydroxy-6-(hydroxymethyl)oxan-2-yl]oxyphenyl]-7-methoxychromen-4-one	Na adduct	815	None
				NCGC00169037-02_C25H34O8_beta-D-Glucopyranoside, 5-(4-hydroxyphenyl)-1-[2-(4-hydroxyphenyl)ethyl]pentyl	Na adduct	729	None
583.256	Positive	None	None	Biliverdin		690	None
229.1552	Positive	Pro Leu; Pro Ile	None	Benzophenone-3		900	Benzophenone-3	0.98
				Bisphenol A		898	Bisphenol A	0.98
				Resveratrol		895	Resveratrol	0.99
705.1837	Positive	None	None	None			Itraconzaole	0.86
370.0388	Positive	None	None	None			None
234.1809	Positive	5-HYDROXYIMINOISOCARYOPHYLLENE	None	None			None
210.1129	Negative	None	None	None			None
484.1609	Negative	None	None	None			None
652.1117	Negative	None	None	None			None
							None
